# ribofootPrinter: A precision python toolbox for analysis of ribosome profiling data

**DOI:** 10.1101/2021.07.04.451082

**Authors:** Kyra Kerkhofs, Nicholas R. Guydosh

**Affiliations:** Laboratory of Biochemistry and Genetics, National Institute of Diabetes and Digestive and Kidney Diseases, National Institutes of Health, Bethesda, MD, 20892

**Keywords:** Ribosome profiling, reading frame, metagene, pausing, uORF, iORF, dORF, Python, MANE, multimapping

## Abstract

Ribosome profiling is a valuable methodology for measuring changes in a cell’s translational program. The technique can report how efficiently mRNA coding sequences are translated and pinpoint positions along mRNAs where ribosomes slow down or arrest. It can also reveal when translation takes place outside coding regions, often with important regulatory consequences. While many useful software tools have emerged to facilitate analysis of these data, packages can become complex and challenging to adapt to specialized needs. We therefore introduce ribofootPrinter, a suite of Python tools designed to offer an accessible and modifiable set of code for analysis of data from ribosome profiling and related types of small RNA sequencing experiments. Read alignments are made to a simplified transcriptome to keep the code intuitive. Multiple normalization options help facilitate interpretation of data, particularly outside coding regions. We also demonstrate how the length of reads that map to the transcriptome affects the frequency of matches to multiple sites and we provide multimapper identifier files to highlight these regions. Overall, this tool has the capability to carry out sophisticated analyses while maintaining enough simplicity to make it readily understandable and adaptable.
