## Supplementary Table 1 for "ribofootPrinter: A precision python toolbox for analysis of ribosome profiling data"

### Sheet: region_size
Argument position	Name	Possible values	Explanation
0	region_size_and_abundance.py	N.A.	Python script used.
1	fasta_in	/filepath/MANEv1.4_longnames.fasta	Provide filename (and path, if needed).
2	sam_in	/filepath/80S.SAM	Provide filename of transcriptome aligned SAM files (and path, if needed).
3	outfile	/filepath/80S_rsa_output	Provide a filename for your output file (and path, if needed). An extension is not required.
4	smallsize	integer	This setting sets the lower limit on read length. 25 is commonly used for ribosome profiling.
5	largesize	integer	This setting sets the upper limit on read length. 34 is commonly used for ribosome profiling.
6	window	integer	This setting determines the window around start and stop codon which is needed to define the regions (start, stop, UTRs and CDS). The overall region around start and stop will be 2*window+1. An argument of 4 gives 4 nt upstream, the first base of the codon, and 4 nt downstream (9 nt total).
7	subset_list	none	No list is provided. All transcripts are used for analysis.
		/filepath/subset_list.xlsx	This excel file contains a list of transcripts for analysis. The first column can contain the gene name and the second must contain the ENSG gene accession number. Only column 2 is required.

### Sheet: builddense
Argument position	Name	Possible values	Explanation
0	builddense.py	N.A.	Python script used.
1	fasta_in	/filepath/MANEv1.4_longnames.fasta	Provide filename (and path, if needed).
2	sam_in	/filepath/80S.SAM	Provide filename of transcriptome aligned SAM files (and path, if needed).
3	outfile	/filepath/80S	Provide a filename for your ROCC output file (and path, if needed). An extension is not required.
4	normalize	-1	RPM normalization. The samples are normalized for sequencing depth. This allows comparison between samples.
		1000000	No normalization. Raw counts are used.
		integer	Manually put in total reads to divide by for normalization.
5	smallsize	integer	This setting sets the lower limit on read length. 25 is commonly used for ribosome profiling.
6	largesize	integer	This setting sets the upper limit on read length. 34 is commonly used for ribosome profiling.
7	endmode	1	Set to 1 for creating 5'-end assigned reads.
		-1	Set to -1 for creating 3'-end assigned reads.
		0	Set to 0 for coverage (e.g. mRNA-seq data).

### Sheet: writegene2
Argument position	Name	Possible values	Explanation
0	writegene2.py	N.A.	Python script used.
1	inputfiles	/filepath/80S.rocc	Provide file name of ROCC file (and path, if needed). Multiple ROCC files can be provided simultaneously as a comma-separated list.
2	genenames	ACTB	Provide the gene name. Multiple names can be provided simultaneously as a comma-separated list (e.g. "ACTB,GAPDH") and will be written into a single output file.
3	outfile	/filepath/80S_wg2_ACTB	Provide a filename for your output file. An extension is not required.

### Sheet: genelist
Argument position	Name	Possible values	Explanation
0	genelist.py	N.A.	Python script used.
1	inputfiles	/filepath/80S.rocc	Provide file name of ROCC file (and path, if needed).
2	shift	integer	This number indicates the shift used to align 5'-end assigned reads with the desired site within the ribosome. A shift of 12 typically matches the P-site of the ribosome.
3	doextra	0	No addition output file is generated.
		1	An additional output file containing ORF frame information for individual transcripts is generated.
4	outfile	80S_gl	Provide a filename for your output file. An extension is not required.

### Sheet: metagene
Argument position	Name	Possible values	Explanation
0	metagene.py	N.A.	Python script used.
1	inputfiles	/filepath/80S.rocc	Provide file name of ROCC file (and path, if needed).
2	kind	1	Metagene average around the start codon.
		2	Metagene average around the stop codon.
3	weighting	0	This setting makes an unweighted average based on RPM values.
		1	This setting equally weighs all genes.
4	genetresh	integer	The minimal counts (RPKM) in the entire gene to be included in the analysis.
5	range_5	integer	This setting determines the 5' range taken into account around the region of interest (start or stop codon).
6	range_3	integer	This setting determines the 3' range taken into account around the region of interest (start or stop codon).
7	subsetlist	none	No list is provided. All transcripts are used for analysis.
		/filepath/subset_list.xlsx	This excel file contains a list of transcripts for analysis. The first column can contain the gene name and the second must contain the ENSG gene accession number. Only column 2 is required.
8	outfile	80S_mg	Provide a filename for your output file. An extension is not required.

### Sheet: smorflist
Argument position	Name	Possible values	Explanation
0	smorflist.py	N.A.	Python script used.
1	inputfiles	/filepath/80S.rocc	Provide file name of ROCC file (and path, if needed).
2	lengththresh	integer	This is the threshold of number of amino acids within the uORF or dORF. For example 4 would report any uORF or dORF longer than 4 amino acids, while -4 would strickly report uORF or dORFs with a length of 4 amino acids.
3	shift	integer	This number indicates the shift used to align 5'-end assigned reads with the desired site within the ribosome. A shift of 12 typically matches the P-site of the ribosome.
4	smallest	1	Keeps the smallest ORF (last start codon)
		0	Keeps the longest ORF
5	mismatches	1	This is how many mismatches to allow in the ATG sequence to enable identification of near-cognate start codon uORFs and dORFs (e.g. CTG or ATT).
		0	This setting allows no mismatches in the ATG sequence (i.e. only identifying uORFs and dORF starting with ATG).
6	UTR	5	This will run the script on the 5'-UTR, identifying uORFs.
		3	This will run the script on the 3'-UTR, identifying dORFs.
7	outfile	/filepath/80S_uorflist	Provide a filename for your output file. An extension is not required.

### Sheet: posavg
Argument position	Name	Possible values	Explanation
0	posavg.py	N.A.	Python script used.
1	inputfiles	/filepath/80S.rocc	Provide file name of ROCC file (and path, if needed).
2	motif	PPG	Determines average around a amino acid motif of any length (in this example, the 3-aa motif "PPG" is a known to stall ribosomes). Multiple motifs can be provided simultaneously as a comma-separated list (e.g. "PPG,RR,K") and will be written into a single output file.
		ATG	Determines average around a nucleotide motif of any length (in this example, the 3-nt motif "ATG" corresponds to the start codon). Multiple motifs can be provided simultaneously as a comma-separated list (e.g. "ATG,AAGAAA,ACG") and will be written into a single output file.
		all_N	Pause (peak) scores for all amino acid or nucleotide motifs of length N are calculated. Note this will compute scores using a hardcoded background window of +/-1 nt from the peak (total window size of 3 nt).
		l or f	Put "f" or "l" at start of a motif to get the first or last such motif in the region of interest (note that all frames are checked).
3	kind	0	This indicates a nucleotide sequence.
		1	This indicates an amino acid sequence.
4	frame	0	Data will be analyzed for frame 0.
		1	Data will be analyzed for frame 1.
		2	Data will be analyzed for frame 2 (-1 frame)
		3	Data will be analyzed for all frames together.
5	bkndwindowthresh	integer	The minimal RPKM count threshold in the bkndwindow to be included in the analysis.
6	bkndwindow	integer	Defines the size of the window around the sequence of interest to be shown in the average. The total window will be double this value.
7	ORFnorm	0	No normalization.
		integer	A positive value will normalize the average (when calculating UTRs, defined by UTRmode 0 or 2) and specify the rpkm ORF threshold for genes to include. RPKM calculation uses a hard-coded shift of +/-13.
8	shift	integer	This number indicates the shift used to align reads with the desired site within the ribosome. A shift of 12 typically matches the P-site of the ribosome for 5'-assigned reads.
9	UTRmode	0	Data is analyzed for the 5'-UTR.
		1	Data is analyzed for the main ORF.
		2	Data is analyzed for the 3'-UTR.
10	subsetlist	none	No list is provided. All transcripts are used for analysis.
		/filepath/subset_list.xlsx	This excel file contains a list of transcripts for analysis. The first column can contain the gene name and the second must contain the ENSG gene accession number. Only column 2 is required.
11	outfile	/filepath/80S_pa	Provide a filename for your output file. An extension is not required.

### Sheet: posstats
Argument position	Name	Possible values	Explanation
0	posstats.py	N.A.	Python script used.
1	inputfiles	/filepath/80S.rocc	Provide file name of ROCC file (and path, if needed).
2	motif	P	Determines average around a single amino acid.
		PPG	Same as above but for longer amino acid motif.
		ATG	Determines average around a single nucleotide codon.
3	kind	0	This indicates a nucleotide sequence.
		1	This indicates an amino acid sequence.
4	frame	0	Data will be analyzed for frame 0.
		1	Data will be analyzed for frame 1.
		2	Data will be analyzed for frame 2 (-1 frame)
5	genethresh	integer	The minimal RPKM count threshold in the region of interest (pause score denominator) to be included in the analysis. A number > 0 is generally used.
6	pkwindow	integer	Defines the width of the numerator of the pause score. The overall width is equal to 2*pkwindow+1. For example, a good starting value is1 to count +/- 1 nucleotide (3 nucleotides) around the center position of the window.
7	shift	integer	This number indicates the shift used to align 5'-end assigned reads with the desired site within the ribosome. A shift of 12 typically matches the P-site of the ribosome. Use a negative number for 3'-assigned reads.
8	UTRmode	0	Data is analyzed for the 5'-UTR.
		1	Data is analyzed for the main ORF.
		2	Data is analyzed for the 3'-UTR.
9	outfile	80S_ps	Provide a filename for your output file. An extension is not required.

### Sheet: metagene_3D
Argument position	Name	Possible values	Explanation
0	metagene_3D.py	N.A.	Python script used.
1	fasta_in	/filepath/MANEv1.4_longnames.fasta	Provide filename (and path, if needed).
2	sam_in	/filepath/80S.SAM	Provide filename of transcriptome aligned SAM files (and path, if needed).
3	outfile_path	/filepath/80S	Provide a filename for your 3 output files (and path, if needed). An extension is not required.
4	subset_list	none	No list is provided. All transcripts are used for analysis.
		/filepath/subset_list.xlsx	This excel file contains a list of transcripts for analysis. The first column can contain the gene name and the second must contain the ENSG gene accesion number. Only column 2 is required.
5	smallsize	integer	This setting sets the lower limit on read length. 25 is commonly used for ribosome profiling.
6	largesize	integer	This setting sets the upper limit on read length. 34 is commonly used for ribosome profiling.
7	window_left	integer	This setting determines the window upstream of start or stop codon, which defines the regions over which the metagene will be calculated.
8	window_right	integer	This setting determines the window downstream of start or stop codon, which defines the regions over which the metagene will be calculated.
9	metagene	1	Generates 3D metagene around the start codon.
		2	Generates 3D metagene around the stop codon.
Argument position	Name	Possible values	Explanation
0	metagene_3D_plot.py	N.A.	N.A.
1	csv_in	/filepath/80S_3Dmeta_end3.csv	Provide the path to the folder in which the 3D metagene csv file was previously output.
